# Mouse V(D)J Humanization Recapitulates human-like Severe SARS-CoV-2 Immune Imprinting

**DOI:** 10.64898/2025.12.18.694353

**Authors:** Xiao Niu, Fanchong Jian, Yutong Li, Ke Li, Siyu Lei, Weiliang Song, Ruoxi Kong, Xingan Cai, Ran An, Yao Wang, Yifei Huang, Lingling Yu, Wenjing Wang, Haiyan Sun, Yuanling Yu, Jing Wang, Fei Shao, Sai Luo, Yunlong Cao

## Abstract

The mechanisms driving divergent SARS-CoV-2 immune imprinting in populations with distinct SARS-CoV-2 exposure histories remain unclear. However, conventional wild-type mouse models fail to recapitulate severe imprinting, even after potent ancestral-strain mRNA immunization, hindering imprinting-related mechanistic investigation and vaccine evaluation. Here, we surprisingly found that V(D)J-humanized mice could faithfully recapitulate human severe imprinting phenotypes. Comprehensive antibody repertoire analysis and deep mutational scanning-based epitope mapping of 583 monoclonal antibodies from these models revealed that the pre-existing IGHV3-53/66 antibody abundance determine imprinting severity through antibody-mediated masking of Omicron-specific epitopes. Both passive IGHV3-53/66 antibody transfer and IGHV3-53 knock-in were sufficient to induce severe imprinting in wild-type mice. Together, these findings demonstrate that the V(D)J germline repertoire—even a single germline-encoded antibody response—can profoundly shape humoral imprinting severity. Accordingly, we established an IGHV3-53 knock-in mouse model that accurately recapitulates the human antibody landscape, providing a valuable tool for guiding future COVID-19 vaccine updates.
