## Supplementary Table 2 for "Mouse V(D)J Humanization Recapitulates human-like Severe SARS-CoV-2 Immune Imprinting"

### Sheet: Sheet1
sgRNAs for IGHV3-53 mice generation
name	Sequence (5' to 3')	Description
gRNA-A1	TGAGAGTGCTGATTCTTTTGTGG	Targeting 5' arm
gRNA-B1	TGGCTGTTCACAGCCTTTCCTGG	Targeting 5' arm
gRNA-A2	TGCAGTGCTGCTCTGCAAGGAGG	Targeting 3' arm
gRNA-B2	TGGTGCAGTGCTGCTCTGCAAGG	Targeting 3' arm
Genotyping primers for IGHV3-53 mice
name	Sequence (5' to 3')
F3	TGCAGTCAGTAGCCACCTCGCCAAT	Forward primer (WT allele)
R4	CATCAGACAGGATACCTTCAGAGAAG	Reverse primer (WT allele)
F4	CACCATCTCCAGAGACAATTCCAAG	Forward primer (KI allele)
R3	GTTCTGGATACCAATGTGCCTTCAG	Reverse primer (KI allele)
Oligonucleotides for HTGTS library prep
name	Sequence (5' to 3')
JH1	TGACATGGGGAGATCTGAGA	Bait primer target mouse JH1
JH2	CCCCAACAAATGCAGTAAAATCT	Bait primer target mouse JH2
JH3	GAGAATCTTGGTCCTGAAGGC	Bait primer target mouse JH3
JH4	CTGCAATGCTCAGAAAACTCC	Bait primer target mouse JH4
